# Estimation of Non-null SNP Effect Size Distributions Enables the Detection of Enriched Genes Underlying Complex Traits

**DOI:** 10.1101/597484

**Authors:** Wei Cheng, Sohini Ramachandran, Lorin Crawford

**Affiliations:** Department of Ecology and Evolutionary Biology, Brown University, Providence, RI, USA; Center for Computational Molecular Biology, Brown University, Providence, RI, USA; Department of Biostatistics, Brown University, Providence, RI, USA; Center for Statistical Sciences, Brown University, Providence, RI, USA

## Abstract

Traditional univariate genome-wide association studies generate false positives and negatives due to difficulties distinguishing associated variants from variants with spurious nonzero effects that do not directly influence the trait. Recent efforts have been directed at identifying genes or signaling pathways enriched for mutations in quantitative traits or case-control studies, but these can be computationally costly and hampered by strict model assumptions. Here, we present gene-*ε*, a new approach for identifying statistical associations between sets of variants and quantitative traits. Our key insight is that enrichment studies on the gene-level are improved when we reformulate the genome-wide SNP-level null hypothesis to identify spurious small-to-intermediate SNP effects and classify them as non-causal. gene-*ε* efficiently identifies enriched genes under a variety of simulated genetic architectures, achieving greater than a 90% true positive rate at 1% false positive rate for polygenic traits. Lastly, we apply gene-*ε* to summary statistics derived from six quantitative traits using European-ancestry individuals in the UK Biobank, and identify enriched genes that are in biologically relevant pathways.

**Author Summary:** Enrichment tests augment the standard univariate genome-wide association (GWA) framework by identifying groups of biologically interacting mutations that are enriched for associations with a trait of interest, beyond what is expected by chance. These analyses model local linkage disequilibrium (LD), allow many different mutations to be disease-causing across patients, and generate biologically interpretable hypotheses for disease mechanisms. However, existing enrichment analyses are hampered by high computational costs, and rely on GWA summary statistics despite the high false positive rate of the standard univariate GWA framework. Here, we present the gene-level association framework gene-*ε* (pronounced “genie”), an empirical Bayesian approach for identifying statistical associations between sets of mutations and quantitative traits. The central innovation of gene-*ε* is reformulating the GWA null model to distinguish between *(i)* mutations that are statistically associated with the disease but are unlikely to directly influence it, and *(ii)* mutations that are most strongly associated with a disease of interest. We find that, with our reformulated SNP-level null hypothesis, our gene-level enrichment model outperforms existing enrichment methods in simulation studies and scales well for application to emerging biobank datasets. We apply gene-*ε* to six quantitative traits in the UK Biobank and recover novel and functionally validated gene-level associations.
