## Supplementary Table 19 for "Estimation of Non-null SNP Effect Size Distributions Enables the Detection of Enriched Genes Underlying Complex Traits"

### Sheet: Sheet1
Table S19. Significant genes for body height in the UK Biobank analysis using gene-ε-EN.
Here, we analyze 14322 genes (using UCSC gene boundaries without buffer) from 349414 individuals of European-ancestry. Significance was determined by using a Bonferroni-corrected p-value threshold (in our analyses, P = 0.05/14322 autosomal genes = 3.49E-6). The columns of this table provide the following information: (1) chromosome position; (2) gene name; (3) gene-𝜀-EN gene p-value; (4) gene-spe…
CHR	GENE	P-value	h^2	GWAS-CATALOG	START	STOP	# SNP	Top SNP	Top SNP P-value	RSS Post. Prob.
1	OTUD7B	5.21539e-08	0.00354986	yes	149912231	149982686	14	rs11205310	2.77413e-29	0.000627
2	NRBP1	1e-20	0.00022778	no	27651472	27665124	2	rs113204906	0.0204777	3e-06
2	SEMA4C	1.43248e-06	0.00141962	yes	97525472	97535735	2	rs114089901	5.29467e-22	1
3	CCK	1e-20	0.000227346	no	42299317	42306395	3	rs11571867	0.144541	1e-05
3	ZBTB38	3.16636e-13	0.0155472	yes	141043054	141168632	43	rs1344674	5.796e-307	1
3	RASA2	3.58021e-08	0.00347196	yes	141205925	141331197	19	rs7651511	1.1249e-97	0.000213
4	FGFRL1	1.01289e-07	0.0028441	yes	1005609	1020686	6	rs3796624	4.63451e-29	1
4	LCORL	1.43217e-07	0.0130262	yes	17844842	18023376	37	rs12513171	2.27019e-164	1
4	ANAPC10	4.2133e-14	0.0103678	yes	145916309	146019368	19	rs146087803	4.6073e-76	0.000171
5	SRFBP1	3.70872e-07	0.00220048	yes	121297655	121364295	10	rs17352041	1.65438e-11	0.999572
5	UIMC1	1.77428e-07	0.00227358	no	176332005	176433443	10	rs665039	3.54898e-17	0.001526
6	ID4	1e-20	0.00985488	yes	19837616	19840915	6	rs41271299	3.56392e-132	1
6	ZNF165	7.0679e-08	0.00235605	no	28046571	28057340	6	rs203878	5.9166e-14	0.000183
6	GPR126	1.50583e-10	0.00641767	no	142623055	142767403	19	rs12189801	4.80261e-65	1
7	CDK6	3.48948e-06	0.00536394	yes	92234234	92463212	36	rs10264916	3.89468e-124	1
7	EZH2	9.33994e-08	0.00722646	no	148504474	148581414	31	rs148190310	4.38683e-43	1
8	POLB	1e-20	0.000271806	no	42196029	42229313	4	rs3136719	0.000403402	0.001373
8	SHARPIN	1e-20	0.00101954	no	145153535	145159140	3	rs11541805	3.48167e-11	0.05774
9	PTCH1	1.98027e-08	0.00345723	yes	98205263	98279247	25	rs2297086	6.68822e-80	1
9	ZNF367	5.83099e-08	0.00125244	yes	99150235	99180669	5	rs10122517	1.02465e-55	1.1e-05
9	FBXW2	1e-20	0.00025664	no	123519253	123555740	5	rs76978994	2.42631e-07	8e-06
9	ST6GALNAC6	1e-20	0.000353955	no	130647600	130661871	5	rs72752891	0.00102629	0.00012
11	MAPK8IP1	1e-20	0.000542403	no	45907201	45928016	2	rs10838528	0.00611087	NA
11	GANAB	1e-20	0.000256677	no	62392297	62414104	4	rs117266155	0.000731903	NA
11	C11orf2	1e-20	0.000253104	yes	64863682	64879180	4	rs11604621	1.29547e-06	NA
11	RIN1	1.71483e-06	0.000757311	no	66099541	66104000	3	rs117873455	7.92908e-12	NA
11	RHOD	1e-20	0.000450158	yes	66824320	66839484	2	rs12287978	7.99308e-36	NA
11	RAD9A	1e-20	0.000227258	yes	67159422	67165883	3	rs2255990	7.05965e-14	NA
11	VPS26B	1e-20	0.000234834	no	134094560	134117686	4	rs117101984	0.00470171	NA
12	ERP27	1e-20	0.000233382	no	15066977	15091455	3	rs4272830	0.0634899	8e-06
12	PRKAG1	1e-20	0.000244549	no	49396054	49412592	2	rs1126930	0.00508391	0.000106
12	HMGA2	2.49162e-06	0.00590888	yes	66218239	66360071	44	rs1351394	3.0374e-154	1
13	ZIC5	1e-20	0.000245397	no	100615274	100624178	3	rs11619492	0.00578277	5.4e-05
14	CHD8	7.94962e-08	0.00148141	yes	21853357	21905404	9	rs7148741	8.89349e-17	1
14	MMP14	2.64827e-06	0.000796317	yes	23305792	23316803	7	rs17880989	7.44419e-09	0.922776
14	NGDN	1e-20	0.000328438	yes	23938897	23947402	3	rs10142383	4.53507e-09	0.001522
14	C14orf21	1e-20	0.000229117	no	24769097	24774374	2	rs4247001	1.09314e-05	2.7e-05
15	ACAN	3.68444e-12	0.0119505	yes	89346673	89418585	48	rs28584580	4.0946e-123	1
16	GLIS2	5.70029e-08	0.000883324	yes	4382224	4389598	4	rs79136896	1.88039e-06	0.000169
16	NFATC2IP	1e-20	0.000267145	no	28962317	28977767	3	rs12923643	7.66819e-05	0.000467
16	SEZ6L2	1e-20	0.000266577	no	29882479	29910580	5	rs113443718	1.1181e-08	5.5e-05
16	CA7	1e-20	0.000225167	yes	66878281	66888049	2	rs152165	0.00464628	8e-06
16	LOC653319	1e-20	0.000683638	no	67209504	67217883	4	rs77670236	1.04316e-05	0.002087
17	SPAG7	1e-20	0.000251195	no	4862520	4871132	2	rs61749470	1.1949e-05	0.002573
17	ATP1B2	1e-20	0.000264778	yes	7554253	7561089	4	rs1642763	3.95213e-15	0.000167
17	C17orf42	5.38295e-09	0.00453866	no	29226000	29233286	5	17:29230520_GGT_G	6.37311e-119	1
17	RARA	1e-20	0.000253954	no	38465445	38513894	5	rs2586116	1.41262e-14	0.000519
17	WDR68	1.09406e-07	0.00101937	no	61627821	61671641	4	rs6504165	1.6422e-52	7e-05
17	ICAM2	1e-20	0.000904538	no	62079954	62097994	2	rs56325317	1.71794e-12	3e-06
17	DDX5	1e-20	0.000802584	yes	62495737	62502407	3	rs77672322	2.69632e-06	0.984581
17	KCNJ2	1e-20	0.000254035	yes	68165675	68176183	3	rs236513	3.84503e-13	1e-05
18	TUBB6	1e-20	0.000365631	no	12308256	12326568	2	rs117918948	0.000339725	0.000924
18	CABLES1	7.43147e-09	0.00341388	yes	20715726	20840434	35	rs4800148	4.44222e-145	1
18	RNF138	1e-20	0.000287827	no	29671836	29711524	7	rs72936945	0.000624092	3.2e-05
19	KISS1R	1e-20	0.00052728	no	917341	921015	3	rs117902808	2.17314e-09	0.967697
19	MKNK2	1e-20	0.000267027	no	2037469	2051243	8	rs72981418	5.50987e-05	0.008631
19	HMG20B	1e-20	0.000340421	yes	3572942	3579081	3	rs10420721	0.0102737	2.2e-05
19	ITGB1BP3	1e-20	0.000229925	no	3933100	3942414	3	rs112118550	0.0289752	3.9e-05
19	LOC729747	1e-20	0.000334988	no	12154619	12167127	2	rs75282733	7.27552e-23	1.6e-05
19	ZNF628	1e-20	0.00186928	yes	55987698	55995854	7	rs73057171	5.97081e-33	1
19	ZNF135	1e-20	0.00026693	no	58570611	58580775	6	rs7260445	0.0205049	3e-05
20	FAM113A	1e-20	0.000228814	no	2815970	2821332	2	rs73083219	0.00876032	4.6e-05
20	LRRN4	1e-20	0.000226532	no	6021424	6034694	3	rs113305256	0.00367479	4.9e-05
20	SNTA1	1e-20	0.000266135	yes	31995762	32031698	4	rs291687	1.80387e-60	9e-06
20	E2F1	1e-20	0.00128374	no	32263291	32274210	3	rs2071054	3.48456e-68	1.6e-05
20	RALY	3.11855e-06	0.00275459	yes	32581731	32668067	23	rs79027916	6.16565e-47	0.015061
20	EIF2S2	1e-20	0.000260515	no	32676114	32700085	4	rs80240810	1.18876e-22	0.000126
20	CEP250	3.73868e-13	0.00428257	yes	34043149	34099803	11	rs773406618	2.493e-59	0.000191
22	CECR5	1e-20	0.000268577	no	17618409	17646177	6	rs35665085	9.43893e-08	0.5968
22	SCARF2	1.97993e-09	0.000541464	yes	20778874	20792146	5	rs1155419	4.66083e-16	1
22	KLHL22	1e-20	0.000246284	no	20795805	20850122	6	rs75179603	9.02153e-07	6.8e-05
22	BRD1	1e-20	0.000251379	yes	50166936	50218452	6	rs138844	6.33428e-06	0.037032

### Sheet: Sheet2
Here, we analyze 17680 genes (using UCSC gene boundaries with 50kb buffer) from 349414 individuals of European-ancestry. Significance was determined by using a Bonferroni-corrected p-value threshold (in our analyses, P = 0.05/17680 autosomal genes = 2.83E-6). The columns of this table provide the following information: (1) chromosome position; (2) gene name; (3) gene-ε-EN gene p-value; (4) gene-s…
CHR	GENE	P-value	h^2	GWAS-CATALOG	START	STOP	# SNP	Top SNP	Top SNP P-value
1	BOLA1	9.45535e-07	0.00341598	no	149821200	149922345	20	rs11205303	1.41653e-118
1	OTUD7B	9.87596e-07	0.00636233	yes	149862231	150032686	37	rs11205303	1.41653e-118
3	ZBTB38	9.27097e-12	0.0163489	yes	140993054	141218632	80	rs1344674	5.796e-307
4	ANAPC10	3.94538e-08	0.0113329	yes	145866309	146069368	34	rs146087803	4.6073e-76
4	ABCE1	3.24878e-11	0.0117201	no	145969155	146100676	26	4:145990451_CAA_C	3.22148e-74
4	OTUD4	1.83275e-08	0.00877157	yes	146004801	146150832	28	rs34835465	2.6135e-72
6	GPR126	2.35919e-07	0.00801866	no	142573055	142817403	36	rs9373347	4.0376e-79
8	CHCHD7	5.66108e-07	0.00340124	no	57074314	57181176	23	rs36112366	8.26662e-91
11	KIAA1394	3.27682e-08	0.0035376	no	67133148	67243078	24	rs61734601	1.06707e-144
11	RPS6KB2	4.69244e-11	0.00346642	no	67145934	67252879	21	rs61734601	1.06707e-144
11	PTPRCAP	4.69244e-11	0.00346642	no	67152980	67255153	21	rs61734601	1.06707e-144
11	CORO1B	7.05638e-11	0.00346642	no	67155517	67261263	22	rs61734601	1.06707e-144
11	GPR152	2.53547e-12	0.00362112	no	67168771	67270200	20	rs61734601	1.06707e-144
11	CABP4	1.80167e-12	0.00362112	no	67172817	67276687	19	rs61734601	1.06707e-144
11	TMEM134	2.26541e-13	0.00368691	yes	67181818	67286731	20	rs61734601	1.06707e-144
11	AIP	4.7029e-13	0.00367855	yes	67200520	67308574	19	rs12795957	1.45391e-90
11	PITPNM1	4.71345e-13	0.00368157	no	67209238	67321840	19	rs12795957	1.45391e-90
11	CDK2AP2	1.57097e-12	0.00362333	no	67223967	67326102	17	rs12795957	1.45391e-90
11	CABP2	1.15194e-06	0.00175299	no	67236417	67340899	17	rs12795957	1.45391e-90
15	ACAN	2.63094e-10	0.0137954	yes	89296673	89468585	92	rs28584580	4.0946e-123
15	HAPLN3	5.15536e-10	0.0129533	no	89370518	89488770	71	rs28584580	4.0946e-123
17	ATAD5	7.48924e-07	0.00513024	yes	29109022	29272295	35	rs7223535	1.64687e-120
17	C17orf42	6.42628e-11	0.00465045	no	29176000	29283286	17	rs7223535	1.64687e-120
17	CENTA2	2.02616e-11	0.00480921	no	29198753	29336211	23	rs7223535	1.64687e-120
17	SCN4A	9.47107e-07	0.0029306	yes	61965913	62100278	32	rs2003549	1.04248e-99
17	ICAM2	2.17006e-08	0.00370425	no	62029954	62147994	34	rs3760238	4.44356e-21
18	CABLES1	4.70834e-10	0.00462926	yes	20665726	20890434	51	rs4800148	4.44222e-145
19	PPAN	3.84894e-07	0.00214854	no	10166964	10271975	33	rs78333947	1.87664e-18
19	PPAN-P2RY11	4.03801e-07	0.00216176	no	10167070	10275414	34	rs78333947	1.87664e-18
19	P2RY11	1.14923e-07	0.00215123	no	10172196	10276064	29	rs78333947	1.87664e-18
19	EIF3G	2.99822e-07	0.00208251	no	10175689	10280599	29	rs78333947	1.87664e-18
19	ZNF628	4.57728e-08	0.00462158	yes	55937698	56045854	78	rs73057171	5.97081e-33
19	NAT14	3.35044e-08	0.00463365	no	55946593	56048935	78	rs73057171	5.97081e-33
20	CEP250	1.80216e-06	0.00569418	yes	33993149	34149803	39	rs143384	0
22	SCARF2	1.72349e-06	0.000823219	yes	20728874	20842146	17	rs1155419	4.66083e-16
