## Supplementary Table 20 for "Estimation of Non-null SNP Effect Size Distributions Enables the Detection of Enriched Genes Underlying Complex Traits"

### Sheet: Sheet1
Table S20. Significant genes for BMI in the UK Biobank analysis using gene-𝜀-EN.
Here, we analyze 14322 genes (using UCSC gene boundaries without buffer) from 349414 individuals of European-ancestry. Significance was determined by using a Bonferroni-corrected p-value threshold (in our analyses, P = 0.05/14322 autosomal genes = 3.49E-6). The columns of this table provide the following information: (1) chromosome position; (2) gene name; (3) gene-𝜀-EN gene p-value; (4) gene-spe…
CHR	GENE	P-value	h^2	GWAS-CATALOG	START	STOP	# SNP	Top SNP	Top SNP P-value	RSS Post. Prob.
3	FBXO45	6.52e-07	0.00181789	no	196295724	196315930	7	rs149299156	5.67e-06	0.002933
4	AGXT2L1	1e-20	0.000334733	no	109663201	109684209	3	rs17527308	0.164049	8e-06
6	TFAP2B	3.69e-09	0.00412345	yes	50786438	50815326	10	rs62405438	1.42e-42	1
6	MAD2L1BP	4.46e-07	0.00222606	yes	43597278	43608688	3	rs35679149	1.85e-09	0.993844
13	SLITRK6	1e-20	0.000231596	no	86366921	86373483	2	rs7998922	0.0166202	8e-06
13	KCTD12	1e-20	0.000331718	no	77454303	77460540	2	rs582752	0.0327388	1.8e-05
15	LMAN1L	1e-20	0.000345962	no	75105193	75118099	4	rs145422132	0.000197397	0.000159
16	ARL2BP	1e-20	0.00023	no	57279037	57287545	3	rs7198865	0.00842185	6.6e-05
16	DEXI	1e-20	0.000358863	no	11022747	11036257	5	rs74007587	0.00941875	7.5e-05
16	NOMO2	1e-20	0.000237303	no	18511181	18573434	2	rs62044030	0.0689655	1.2e-05
16	COX4I1	1e-20	0.000224742	no	85833195	85840607	3	rs75642777	0.208835	9e-06
17	UBTF	1e-20	0.0010784	no	42282400	42298250	4	rs77996120	6.96e-05	8.9e-05
17	MRPL38	1e-20	0.000237538	no	73894723	73901474	2	rs78553021	0.00676217	3.6e-05
17	SENP3	1e-20	0.000239771	no	7465318	7475287	3	rs35596387	0.015098	4.5e-05
17	FOXJ1	1e-20	0.000240912	no	74132414	74136566	2	rs2585739	0.107053	1e-05
19	ZC3H4	1.62e-14	0.00783691	no	47567446	47617009	14	rs3810291	2.91e-30	1
19	PTOV1	1e-20	0.00225564	no	50354415	50363999	6	rs200876443	2.77e-09	0.989623
19	FKBP8	1e-20	0.000240797	no	18642567	18654383	2	rs80351300	0.00013316	2.7e-05
19	CEACAM3	1e-20	0.000229278	no	42300533	42315591	2	rs62117373	0.0067762	6.3e-05
19	KLF16	1e-20	0.000623821	yes	1852397	1863564	2	rs62127707	0.0191282	7e-06
22	DMC1	2.05e-08	0.000410656	no	38914953	38966189	5	rs11570381	8.69e-05	0.001432
22	SLC25A18	1e-20	0.000254521	no	18043182	18073647	4	rs73159581	0.000456316	0.000635
22	SLC5A4	1e-20	0.000257651	no	32614462	32651319	6	rs2294210	0.00504255	8e-05
22	MN1	1e-20	0.000282027	no	28144264	28197486	15	rs45583937	0.0176695	4.5e-05

### Sheet: Sheet2
Here, we analyze 17680 genes (using UCSC gene boundaries with 50kb buffer) from 349414 individuals of European-ancestry. Significance was determined by using a Bonferroni-corrected p-value threshold (in our analyses, P = 0.05/17680 autosomal genes = 2.83E-6). The columns of this table provide the following information: (1) chromosome position; (2) gene name; (3) gene-ε-EN gene p-value; (4) gene-s…
CHR	GENE	P-value	h^2	GWAS-CATALOG	START	STOP	# SNP	Top SNP	Top SNP P-value
16	NOMO2	1e-20	0.00023794	no	18461181	18623434	3	rs62044030	0.0689655
16	TMEM219	1.35e-06	0.00284256	yes	29923350	30034373	17	rs8059619	3.74e-26
16	TAOK2	9.56e-08	0.00246893	yes	29935221	30053581	12	rs8054556	1.34e-23
16	HIRIP3	1.98e-07	0.00246893	no	29954315	30057387	13	rs8054556	1.34e-23
16	CCDC95	4.1e-08	0.00282699	no	29957530	30067112	15	rs8054556	1.34e-23
16	DOC2A	4.98e-08	0.00282699	no	29966834	30072401	16	rs3814880	2.89e-23
16	FLJ25404	6.9e-07	0.00266529	no	29984654	30086023	15	rs3814880	2.89e-23
17	KCNJ12	1.06e-07	0.00339619	yes	21229698	21373179	29	rs4986041	3.29e-13
19	NPAS1	2.27e-10	0.00570704	no	47474142	47599017	30	rs3810291	2.91e-30
19	TMEM160	3.18e-11	0.00596758	no	47499166	47601882	28	rs3810291	2.91e-30
19	ZC3H4	3.16e-12	0.00846221	no	47517446	47667009	31	rs3810291	2.91e-30
22	SLC25A1	1e-20	0.00041518	no	19113094	19216285	20	rs2298274	0.00751186
22	ZDHHC8	1e-20	0.00029783	no	20069364	20183974	15	rs885980	0.00025752
22	VPREB3	1e-20	0.00026103	no	24044931	24146592	13	rs5760032	0.00077592
22	C22orf36	1e-20	0.00025629	no	24931590	25039035	8	rs1008550	0.0041249
22	GGT1	1e-20	0.00025629	no	24929717	25074972	9	rs1008550	0.0041249
22	EMID1	1e-20	0.00028577	no	29551952	29705586	16	rs28668970	0.00092579
