## Supplementary Table 21 for "Estimation of Non-null SNP Effect Size Distributions Enables the Detection of Enriched Genes Underlying Complex Traits"

### Sheet: Sheet1
Table S21. Significant genes for MCV in the UK Biobank analysis using gene-𝜀-EN.
Here, we analyze 14322 genes (using UCSC gene boundaries without buffer) from 349414 individuals of European-ancestry. Significance was determined by using a Bonferroni-corrected p-value threshold (in our analyses, P = 0.05/14322 autosomal genes = 3.49E-6). The columns of this table provide the following information: (1) chromosome position; (2) gene name; (3) gene-𝜀-EN gene p-value; (4) gene-spe…
CHR	GENE	P-value	h^2	GWAS-CATALOG	START	STOP	# SNP	Top SNP	Top SNP P-value	RSS Post. Prob.
1	SPTA1	2.27746e-08	0.00551274	yes	158580495	158656506	24	rs2022003	5.83639e-51	1
1	C1orf63	1e-20	0.000242671	no	25568739	25573985	3	rs1043879	1.0129e-09	5e-06
1	PPM1J	1e-20	0.00024645	no	113252615	113257950	3	rs12137976	0.00207809	0.000113
1	GJB5	1e-20	0.00034207	no	35220720	35224112	2	rs115972237	0.024223	4.6e-05
1	CLSPN	1e-20	0.000235175	no	36201817	36235551	2	rs72659666	0.0247851	4e-05
1	C1orf124	1e-20	0.000230338	no	231473681	231489989	2	rs61826790	0.0317468	2.1e-05
1	SLC25A44	1e-20	0.000342451	no	156163898	156182587	3	rs2075163	0.168961	1e-05
2	ACOXL	1.37081e-07	0.0240043	yes	111490208	111851921	155	rs4848370	1.82291e-33	1
2	SH2D6	1e-20	0.000227892	no	85661917	85664152	2	rs4832173	0.00120546	0.000512
3	ATR	1.74514e-11	0.0232201	yes	142168076	142297668	35	rs6780250	4.26398e-129	0.205089
6	SLC17A2	1.46883e-13	0.0101821	yes	25912983	25930839	11	rs80215559	0	NA
6	USP49	1.18477e-12	0.0411636	yes	41765382	41863099	22	rs71558769	0	NA
6	LRRC16A	9.76706e-08	0.0806334	no	25279647	25620758	269	rs78151190	1.95235e-306	NA
6	HBS1L	1e-20	0.045348	yes	135281520	135376022	23	rs76625023	1.00789e-140	NA
6	PRICKLE4	3.41831e-08	0.0176466	no	41748499	41757633	6	rs6905726	3.14896e-123	NA
6	MYB	9.93094e-14	0.0129067	yes	135502452	135540311	11	rs6922903	2.1832e-114	NA
6	PGC	1e-20	0.00900427	no	41704451	41715121	4	rs76361738	8.63634e-24	NA
6	BTN1A1	1e-20	0.00304128	no	26501494	26510652	3	rs115147071	2.90106e-14	NA
7	TFR2	1e-20	0.0127636	yes	100218038	100239173	9	rs9801017	1.31179e-146	0.000159
7	GNB2	1e-20	0.0014253	no	100271374	100276792	2	rs117960080	1.88901e-13	7.4e-05
7	ACTL6B	1e-20	0.00249599	yes	100240727	100254050	2	rs12155057	0.000105487	2.4e-05
7	WBSCR19	1e-20	0.000236001	no	44040488	44049723	2	rs187227233	0.128656	0.000875
8	NPM2	2.46485e-06	0.0061023	no	21882353	21894408	4	8:21886540_AT_A	3.14737e-18	8.2e-05
8	SHARPIN	1e-20	0.00126816	no	145153535	145159140	3	rs11541805	5.90619e-08	0.000131
9	MED22	1.92105e-06	0.00377454	no	136207754	136214972	3	rs117119759	5.90655e-16	3e-06
9	C9orf47	1e-20	0.000323771	no	91605842	91611055	2	rs41304228	0.0115526	6.9e-05
10	NCOA4	1e-20	0.00528929	yes	51572366	51590732	5	rs74877435	2.35767e-34	0.00015
11	TBC1D10C	1e-20	0.000242484	no	67171411	67177560	2	rs35121740	2.72491e-12	9.1e-05
11	RHOD	1e-20	0.000334779	no	66824320	66839484	2	rs7933721	7.94573e-12	0.002463
11	HNRNPUL2	1e-20	0.000243523	no	62482219	62494821	2	rs72929447	0.122659	5e-06
12	PRIM1	1e-20	0.00072028	yes	57125363	57146146	2	rs2277339	1.14105e-22	9.2e-05
12	GATC	1e-20	0.00238349	no	120884283	120897762	4	rs61945860	3.60771e-11	6e-05
12	ACAD10	6.36909e-10	0.0035952	no	112123901	112194901	11	rs607551	4.28455e-06	0.000351
12	MAP3K12	1e-20	0.0011449	no	53874279	53893271	3	rs7313459	7.29309e-05	1.9e-05
13	PDX1	1e-20	0.000231155	no	28494167	28500451	3	rs75034644	0.000338896	0.018815
13	SERP2	1e-20	0.00033375	no	44947977	44971850	3	rs41288337	0.0595793	0.00011
13	UTP14C	1e-20	0.00023923	no	52598826	52607701	2	rs9563089	0.730291	3.8e-05
15	SLC24A1	1.73844e-07	0.00466394	no	65914269	65948598	10	rs12101597	6.69877e-88	0.139594
15	PTPLAD1	7.98771e-07	0.00610317	no	65822826	65870693	15	rs2456009	6.57838e-87	4.8e-05
16	C16orf35	2.17605e-06	0.00744784	no	135803	188672	17	rs2238368	3.23422e-152	9e-06
16	LUC7L	1.53822e-11	0.0115466	yes	238969	279449	12	rs10153124	5.32956e-54	0.000613
16	TRADD	1e-20	0.00156575	no	67188088	67193812	2	rs79616223	2.61277e-12	0.000109
17	C17orf63	3.39301e-08	0.0043809	no	27082995	27169841	21	rs12948165	3.98421e-49	4.4e-05
17	WNK4	1e-20	0.000223477	no	40932695	40949084	2	rs78645838	0.06538	0.000262
18	C18orf25	7.50233e-13	0.00856562	yes	43753987	43846955	14	rs9947316	2.53065e-99	1.3e-05
18	BCL2	5.36575e-08	0.0105773	yes	60790578	60986613	103	rs17758695	6.34473e-31	7.8e-05
19	SH3GL1	1.06997e-11	0.00616494	yes	4360366	4400471	9	rs732716	3.76527e-118	2.2e-05
19	MAST1	1e-20	0.0170991	no	12949347	12985765	10	rs11672387	1.94261e-98	3.8e-05
19	CALR	1e-20	0.00223027	no	13049422	13055303	2	rs1049481	4.01938e-68	6e-06
19	SYCE2	8.61147e-07	0.0134819	yes	13009893	13030086	4	rs62109862	7.97115e-57	1.9e-05
19	RAB11B	3.18425e-08	0.00303797	yes	8455204	8469317	4	rs7254836	1.12317e-19	6e-06
19	LYL1	1e-20	0.00220332	no	13209846	13213681	3	rs62109907	8.33238e-11	5.4e-05
20	ZSWIM1	1e-20	0.00023557	no	44509879	44513905	2	rs34017227	0.000184102	1.7e-05
22	TMPRSS6	1e-20	0.011435	yes	37461478	37499693	6	rs4820268	0	4e-06
22	LOC644186	1.61627e-06	0.00128382	no	50989540	51001328	3	rs131774	6.36172e-69	0.00012
22	UBE2L3	1.51679e-06	0.00125749	yes	21921956	21978323	4	rs5754387	8.68929e-53	9.1e-05
22	NCAPH2	2.00748e-09	0.00216534	no	50946644	50961913	5	rs131817	1.1653e-51	0.000204

### Sheet: Sheet2
Here, we analyze 17680 genes (using UCSC gene boundaries with 50kb buffer) from 349414 individuals of European-ancestry. Significance was determined by using a Bonferroni-corrected p-value threshold (in our analyses, P = 0.05/17680 autosomal genes = 2.83E-6). The columns of this table provide the following information: (1) chromosome position; (2) gene name; (3) gene-ε-EN gene p-value; (4) gene-s…
CHR	GENE	P-value	h^2	GWAS-CATALOG	START	STOP	# SNP	Top SNP	Top SNP P-value
1	FAM46C	3.88306e-07	0.00604788	no	118098603	118221011	41	rs3767809	7.28412e-21
1	PTPRC	2.77515e-07	0.01259	no	198558136	198776545	70	rs58272892	1.56868e-57
2	ACOXL	1.30202e-07	0.0252223	yes	111440208	111901921	179	rs4848370	1.82291e-33
3	XRN1	1.12085e-07	0.0203196	no	141975448	142216853	46	rs6780250	4.26398e-129
3	ATR	6.98923e-08	0.0284614	yes	142118076	142347668	63	rs6780250	4.26398e-129
6	LRRC16A	1.23249e-06	0.0830221	no	25229647	25670758	322	rs78151190	1.95235e-306
6	HIST1H4B	2.3026e-13	0.0935599	no	25977123	26077480	38	rs144861591	0
6	HIST1H3B	8.14349e-14	0.0935996	no	25981816	26082288	43	rs144861591	0
6	HIST1H2AB	7.44599e-12	0.0936163	no	25983319	26083796	43	rs144861591	0
6	HIST1H2BB	1.19904e-14	0.0936163	no	25993454	26093885	50	rs144861591	0
6	HIST1H3C	7.54952e-15	0.0936163	no	25995638	26096097	51	rs144861591	0
6	HIST1H1C	1e-20	0.0932961	yes	26005967	26106699	56	rs144861591	0
6	HFE	1e-20	0.0892329	yes	26037508	26145469	65	rs144861591	0
6	HIST1H4C	2.16493e-15	0.0913004	yes	26054175	26154565	61	rs144861591	0
6	HIST1H1T	1e-20	0.09286	yes	26057639	26158364	60	rs144861591	0
6	TFEB	2.7145e-14	0.044403	no	41601715	41752798	88	rs3761781	4.04245e-268
6	PGC	8.02391e-12	0.0332985	no	41654451	41765121	57	rs3761781	4.04245e-268
6	FRS3	5.71154e-13	0.0336931	no	41687913	41797630	41	rs71558769	0
6	PRICKLE4	6.93334e-13	0.0335752	no	41698499	41807633	40	rs71558769	0
6	USP49	9.33753e-13	0.0673434	yes	41715382	41913099	63	rs71558769	0
6	MED20	6.60028e-14	0.0458195	yes	41823091	41938877	43	rs35085306	0
6	BYSL	8.36664e-12	0.0464286	no	41838964	41950784	50	rs35085306	0
6	ALDH8A1	1e-20	0.0476022	no	135188527	135321244	32	rs147856847	1.39391e-140
6	HBS1L	1e-20	0.122611	yes	135231520	135426022	49	rs2210366	0
6	MYB	1.38441e-09	0.0257281	yes	135452452	135590311	46	rs1986846	0
7	LRCH4	2.22045e-16	0.0138468	no	100121633	100233776	19	rs11768465	2.77275e-52
7	FBXO24	1e-20	0.0159133	no	100133955	100248740	22	rs9801017	1.31179e-146
7	PCOLCE	1.9984e-15	0.015729	no	100149881	100255798	22	rs9801017	1.31179e-146
7	MOSPD3	1e-20	0.0156925	yes	100159724	100263000	20	rs9801017	1.31179e-146
7	TFR2	1e-20	0.0183342	yes	100168038	100289173	28	rs9801017	1.31179e-146
7	ACTL6B	1.60982e-15	0.0183197	yes	100190727	100304050	29	rs9801017	1.31179e-146
7	GNB2	3.05221e-07	0.00896077	no	100221374	100326792	32	rs9801017	1.31179e-146
7	GIGYF1	2.22522e-06	0.0074025	no	100227129	100336870	28	rs9801017	1.31179e-146
8	XPO7	1.46979e-10	0.0154281	yes	21727179	21914096	73	rs17296501	2.18732e-49
8	NPM2	1.19313e-11	0.0121733	no	21832353	21944408	43	rs17296501	2.18732e-49
8	FGF17	3.17735e-11	0.0116079	no	21850427	21956319	40	rs10503716	1.16426e-39
8	EPB49	3.55573e-09	0.0103876	no	21861080	21990036	48	rs10503716	1.16426e-39
8	C8orf30A-1	8.032e-09	0.00301289	no	145142671	145245620	10	rs13255347	1.23795e-14
8	KIAA1833	1.03389e-06	0.00299223	no	145152918	145366843	15	rs7814913	1.93512e-14
9	RCL1	3.59637e-07	0.0136178	yes	4742833	4911064	75	rs10815095	2.04269e-159
10	MSMB	2.00582e-08	0.00726028	no	51499552	51612592	23	rs74877435	2.35767e-34
10	NCOA4	1.28324e-08	0.00724134	yes	51522366	51640732	21	rs74877435	2.35767e-34
10	TIMM23	2.22389e-09	0.00699976	yes	51542087	51673336	17	rs74877435	2.35767e-34
12	CBX5	2.08166e-06	0.00420541	no	54574729	54723915	27	rs35979828	5.06525e-27
12	HNRNPA1	1.81539e-09	0.00402449	no	54624487	54729030	13	rs35979828	5.06525e-27
12	NFE2	1.55199e-08	0.00402295	no	54635895	54739544	13	rs35979828	5.06525e-27
12	COPZ1	7.82594e-07	0.00398772	no	54668910	54795633	19	rs35979828	5.06525e-27
15	PTPLAD1	2.68398e-06	0.0126974	no	65772826	65920693	46	rs2456009	6.57838e-87
15	C15orf44	1.92503e-06	0.0132717	no	65821117	65953407	38	rs12101597	6.69877e-88
15	SLC24A1	7.08391e-07	0.0116067	no	65864269	65998598	33	rs12101597	6.69877e-88
15	DENND4A	1.36922e-06	0.020748	yes	65904115	66134462	68	rs8027781	1.57916e-90
16	C16orf35	2.96452e-07	0.018997	no	85803	238672	52	rs2238368	3.23422e-152
16	HBZ	4.9849e-14	0.0237475	yes	152853	254504	34	rs2238368	3.23422e-152
16	HBM	7.23405e-11	0.0204398	yes	165972	266767	31	rs2238368	3.23422e-152
16	HBA2	5.38342e-11	0.0206384	no	172845	273709	31	rs2857998	1.95779e-79
16	HBA1	5.38342e-11	0.0206384	no	176678	277520	31	rs2857998	1.95779e-79
16	HBQ1	5.61465e-11	0.0203994	yes	180334	281178	30	rs2857998	1.95779e-79
16	LUC7L	5.96156e-11	0.0248444	yes	188969	329449	46	rs7189020	2.4958e-92
16	ITFG3	1.93337e-08	0.0196489	no	234833	366119	58	rs7189020	2.4958e-92
18	C18orf25	3.80435e-11	0.0105333	yes	43703987	43896955	42	rs718515	1.0948e-107
18	BCL2	7.40794e-07	0.0111732	yes	60740578	61036613	150	rs17758695	6.34473e-31
19	RNASEH2A	5.09625e-11	0.0183685	no	12867427	12974462	27	rs35081028	1.75185e-81
19	RTBDN	1.58805e-10	0.0228731	no	12886295	12996230	32	rs11672387	1.94261e-98
19	MAST1	1e-20	0.0577389	no	12899347	13035765	41	rs62108438	8.47988e-133
19	DNASE2	6.16174e-15	0.0559795	no	12936024	13042335	30	rs62108438	8.47988e-133
19	KLF1	1e-20	0.0563555	yes	12945236	13048017	30	rs62108438	8.47988e-133
19	GCDH	1.84408e-13	0.0806353	yes	12951973	13060783	33	rs62108438	8.47988e-133
19	SYCE2	3.62488e-14	0.0823771	yes	12959893	13080086	37	rs62108438	8.47988e-133
19	FARSA	1e-20	0.065278	yes	12983283	13094558	29	rs62108438	8.47988e-133
19	CALR	7.27196e-15	0.0421944	no	12999422	13105303	24	rs62108438	8.47988e-133
19	RAD23A	1e-20	0.0420833	no	13006653	13114455	22	rs1010222	2.53019e-105
19	GADD45GIP1	5.77316e-15	0.0359672	no	13014971	13118050	22	rs1010222	2.53019e-105
19	DAND5	1e-20	0.0287729	no	13030431	13135567	24	rs1010222	2.53019e-105
19	NFIX	4.44089e-14	0.0278555	no	13056583	13259610	44	rs62109870	8.84816e-42
19	CEBPA	1.40065e-06	0.0138109	no	33740935	33843320	52	rs78744187	7.65774e-95
20	RBM38	7.16264e-07	0.0102035	yes	55916462	56034386	68	rs99595	2.36695e-106
22	C22orf33	2.41954e-09	0.00448541	no	37337170	37453839	21	rs9610630	1.32634e-107
22	TST	4.94604e-14	0.00659441	no	37356905	37465491	15	rs9610630	1.32634e-107
22	MPST	1e-20	0.00856832	no	37365701	37475863	11	rs4820268	0
22	KCTD17	3.33678e-13	0.0164071	no	37397778	37509430	14	rs4820268	0
22	TMPRSS6	1e-20	0.0147362	yes	37411478	37549693	21	rs4820268	0
22	IL2RB	1e-20	0.00937777	yes	37471879	37595962	24	rs733655	1.03746e-73
22	LMF2	1.3931e-10	0.00645097	no	50891379	50996113	31	rs8138406	8.40899e-72
22	NCAPH2	3.20466e-13	0.008153	no	50896644	51011913	33	rs8138406	8.40899e-72
22	SCO2	1.11022e-13	0.00814974	no	50911996	51014034	30	rs8138406	8.40899e-72
22	TYMP	2.28534e-12	0.00812356	no	50914181	51018514	30	rs8138406	8.40899e-72
22	LOC440836	1.9314e-12	0.00811568	no	50918854	51021008	29	rs8138406	8.40899e-72
22	KLHDC7B	3.98372e-10	0.00778119	no	50936461	51038543	30	rs131746	1.04274e-77
22	LOC644186	5.49063e-09	0.00764388	no	50939540	51051328	31	rs131746	1.04274e-77
22	CHKB	9.18086e-07	0.00594555	no	50957289	51071394	33	rs131746	1.04274e-77
22	CPT1B	9.18086e-07	0.00594555	no	50957289	51071394	33	rs131746	1.04274e-77
