## Supplementary Table 22 for "Estimation of Non-null SNP Effect Size Distributions Enables the Detection of Enriched Genes Underlying Complex Traits"

### Sheet: Sheet1
Table S22. Significant genes for MPV in the UK Biobank analysis using gene-𝜀-EN.
Here, we analyze 14322 genes (using UCSC gene boundaries without buffer) from 349414 individuals of European-ancestry. Significance was determined by using a Bonferroni-corrected p-value threshold (in our analyses, P = 0.05/14322 autosomal genes = 3.49E-6). The columns of this table provide the following information: (1) chromosome position; (2) gene name; (3) gene-𝜀-EN gene p-value; (4) gene-spe…
CHR	GENE	P-value	h^2	GWAS-CATALOG	START	STOP	# SNP	Top SNP	Top SNP P-value	RSS Post. Prob.
1	DNM3	2.65e-14	0.0908685	yes	171810637	172381857	157	rs10914144	0	1
1	RBBP5	1e-20	0.00745433	no	205055978	205091131	7	rs6692170	0	5.5e-05
1	TMCC2	1e-20	0.0224879	yes	205197090	205242470	18	rs61823972	0	1
1	C1orf150	1e-20	0.0344436	no	247712450	247739848	21	rs74227709	7.27e-154	1
1	PEAR1	1.77e-07	0.0136723	yes	156863522	156886226	25	rs12566888	9.86e-73	1
1	LDLRAP1	5.73e-11	0.00976571	yes	25870075	25895377	11	rs12096438	2.22e-48	1
2	RNPEPL1	1e-20	0.012826	yes	241508103	241518143	4	rs78909033	0	1
2	ANKMY1	4.72e-12	0.0439588	yes	241418838	241497405	56	rs58740825	5.36e-128	0.001055
2	GPC1	4e-11	0.017291	no	241375114	241407495	21	rs58727534	5e-70	0.000109
3	ARHGEF3	1e-20	0.536234	yes	56761445	57113336	155	rs1354034	0	1
3	KALRN	6.96e-07	0.0726301	yes	123813584	124440036	262	rs68055131	2.29e-120	1
4	KIAA0232	1.25e-10	0.00605384	yes	6784458	6885899	20	rs3733606	4.95e-140	0.000136
4	KIAA0922	3.2e-06	0.00716999	no	154387497	154557862	70	rs6848819	7.03e-24	1
5	IQGAP2	1e-20	0.169059	yes	75699148	76003957	137	rs76525389	0	1
5	F2R	1.66e-08	0.00716782	yes	76011867	76031595	4	rs2227827	0	7.7e-05
6	NFKBIL1	1.66e-12	0.018007	no	31515371	31526606	18	rs34492353	4.12e-63	NA
6	BAT1	1e-20	0.179893	no	31497995	31510225	17	rs2269476	2.07e-39	NA
6	PSORS1C2	1e-20	0.0173788	no	31105310	31107127	13	rs1265095	2.63e-36	NA
6	LY6G6F	1e-20	0.0244544	no	31674683	31678372	5	rs11575846	3.66e-36	NA
6	C6orf48	2.6e-06	0.00277306	no	31802692	31807541	4	rs115487693	4.1e-34	NA
6	CREBL1	1e-20	0.00772667	no	32083044	32096017	6	rs204890	1.05e-31	NA
6	ATP6V1G2	1.18e-08	0.00608325	yes	31512239	31514627	5	rs2239705	2.22e-21	NA
8	XPO7	1.43e-06	0.00679762	no	21777179	21864096	24	rs200119611	9.74e-25	0.000686
9	DOCK8	1e-13	0.0732653	yes	273047	465254	154	rs7870898	1.34e-105	0.003132
9	GFI1B	1e-20	0.0192262	yes	135854097	135867082	10	rs73554552	1.82e-101	0.000135
10	JMJD1C	2.53e-14	0.145139	yes	64926987	65225722	125	rs10822145	0	0.000152
10	REEP3	1e-20	0.0502197	no	65281122	65381972	35	rs10761785	0	1.8e-05
10	NRBF2	1.05e-08	0.0269832	no	64893006	64914786	8	rs10761720	2.1e-89	9.2e-05
12	TMEM120B	3.93e-10	0.0180054	yes	122150779	122213705	24	rs2720031	0	5.4e-05
12	PSMD9	1.88e-10	0.0103569	no	122326645	122355771	11	rs7309024	0	0.001612
12	WDR66	1e-20	0.103422	yes	122356479	122441832	22	rs10770186	0	0.000292
12	BCL7A	7.54e-10	0.00812586	no	122459860	122499950	11	rs12827036	0	0.000982
12	RHOF	1e-20	0.00859653	yes	122215659	122231594	5	rs1168667	2.2e-193	0.000854
12	PTGES3	9.33e-07	0.00347669	yes	57057124	57082078	7	rs1962963	2.14e-164	1
12	CBX5	4.22e-07	0.00427241	no	54624729	54673915	7	rs1140681	2.49e-70	0.000496
12	COPZ1	1e-20	0.00219719	yes	54718910	54745633	2	rs11170877	1.85e-40	0.000729
12	LOC57228	1e-20	0.00634238	no	51639132	51664202	4	rs77526173	1.96e-22	4.1e-05
12	ITGA5	5.1e-07	0.0050649	no	54789044	54813050	6	rs77842260	4.63e-09	9.6e-05
13	GRTP1	1.52e-11	0.00492506	yes	113978504	114018463	17	rs7317764	8.05e-70	1.7e-05
13	TPT1	1e-20	0.00032521	no	45911303	45915297	2	rs2234222	0.0208501	0.050864
14	KIAA0831	1e-20	0.0162484	no	55833109	55878576	17	rs78962984	1.62e-73	3.4e-05
14	FBXO34	7.98e-11	0.0155795	no	55738078	55820329	17	14:55769446_GCTTA_G	4.44e-73	4.5e-05
14	ACTN1	1.6e-12	0.0280524	yes	69340839	69446083	62	rs11620922	1.71e-40	4e-06
16	APOB48R	9.97e-08	0.00117251	no	28505992	28510282	4	rs151233	7.1e-68	0.00784
16	CLN3	1e-20	0.00023495	yes	28488599	28503623	2	rs42861	2.57e-09	5.9e-05
16	TRAPPC2L	8.92e-08	0.0016108	no	88923505	88927520	5	rs3826061	4.39e-08	6.2e-05
16	FOXF1	1e-20	0.00034293	no	86544132	86548070	2	rs117693622	0.0466005	2.1e-05
17	TAOK1	3.01e-13	0.0486087	yes	27717942	27871502	35	rs2874402	0	0.000348
17	GIT1	1e-20	0.00434211	no	27900486	27916610	5	rs894606	3.85e-173	1.4e-05
17	SLFN14	1.88e-07	0.00551469	yes	33875143	33885110	9	rs79007502	5.86e-53	0.000144
17	SSH2	1.7e-06	0.0204758	no	27952964	28257018	50	rs113483873	4.2e-30	1.3e-05
17	SCARF1	1.31e-06	0.00391357	no	1537151	1549041	8	rs73976246	5.17e-17	2e-06
17	PHF12	3.03e-08	0.00692072	no	27232270	27278508	11	rs2320589	3.62e-10	4.6e-05
19	TPM4	7.08e-08	0.00608682	yes	16187324	16213408	9	rs17708984	1.25e-41	1.7e-05
19	PVR	6.66e-09	0.00528498	yes	45147225	45166850	7	rs10426401	2.24e-24	0.000999
19	VAV1	1.18e-07	0.0134411	yes	6772721	6857371	47	rs332425	3.98e-14	0.000316
20	TUBB1	1e-20	0.0119347	yes	57594308	57601709	2	rs6070696	1.53e-129	2.5e-05
20	ZMYND8	6.39e-08	0.00891228	yes	45838380	45985474	28	rs17726337	1.31e-35	0.000113
20	SPO11	1.08e-06	0.00194447	no	55904830	55919049	3	rs6070067	4.96e-13	9e-06
21	ETS2	1e-20	0.00026089	no	40177848	40196878	5	rs3746882	0.00764041	0.018783
22	AP1B1	4.33e-08	0.00126704	no	29723668	29784569	5	rs174770	8.72e-19	5e-06
22	RAC2	1.89e-06	0.00099857	no	37621309	37640305	4	rs35634144	8.67e-08	2e-06
22	ST13	1e-20	0.0008602	no	41220600	41252687	2	22:41247781_GCT_G	3.23e-06	3e-06
22	TEF	1e-20	0.00022939	no	41777962	41795330	2	rs9607801	0.0405653	2.7e-05

### Sheet: Sheet2
Here, we analyze 17680 genes (using UCSC gene boundaries with 50kb buffer) from 349414 individuals of European-ancestry. Significance was determined by using a Bonferroni-corrected p-value threshold (in our analyses, P = 0.05/17680 autosomal genes = 2.83E-6). The columns of this table provide the following information: (1) chromosome position; (2) gene name; (3) gene-ε-EN gene p-value; (4) gene-s…
CHR	GENE	P-value	h^2	GWAS-CATALOG	START	STOP	# SNP	Top SNP	Top SNP P-value
1	DNM3	4.04e-13	0.0954708	yes	171760637	172431857	199	rs10914144	0
1	RIPK5	7.93e-09	0.0333309	no	205061632	205230690	47	rs6692170	0
1	TMCC2	9.9e-10	0.0342292	yes	205147090	205292470	50	rs12132194	0
1	NUAK2	5.07e-12	0.0302032	no	205221190	205340883	45	rs1172113	0
1	OR2W3	4.98e-08	0.0238773	no	248008888	248109833	57	rs72774609	3.06e-178
1	KLHDC8A	1.58e-11	0.0257223	no	205255647	205376039	40	rs896321	6.29e-162
1	OR2C3	1.65e-13	0.036862	no	247643433	247747141	64	rs74227709	7.27e-154
1	C1orf150	2.05e-10	0.0378257	no	247662450	247789848	88	rs74227709	7.27e-154
1	OR2G2	4.23e-10	0.0381373	no	247701661	247802615	78	rs74227709	7.27e-154
1	OR2G3	5.35e-08	0.034105	no	247718887	247819817	85	rs74227709	7.27e-154
1	LDLRAP1	4.91e-08	0.0101023	yes	25820075	25945377	20	rs12096438	2.22e-48
2	ANKMY1	1.16e-14	0.0780432	yes	241368838	241547405	109	rs78909033	0
2	DUSP28	9.37e-12	0.0489434	no	241449470	241553431	55	rs78909033	0
2	RNPEPL1	2.07e-09	0.0450119	yes	241458103	241568143	64	rs78909033	0
2	CAPN10	1.17e-07	0.0433065	no	241476144	241607122	93	rs78909033	0
2	GPC1	1.37e-06	0.0349148	no	241325114	241457495	82	rs58727534	5e-70
3	ARHGEF3	1e-20	0.542787	yes	56711445	57163336	196	rs1354034	0
3	KALRN	1.02e-06	0.0909912	yes	123763584	124490036	298	rs68055131	2.29e-120
3	UMPS	1.77e-06	0.032052	yes	124399212	124514040	63	rs61154020	1.99e-76
4	KIAA0232	1e-20	0.0202095	yes	6734458	6935899	92	rs11731274	1.87e-215
5	IQGAP2	1e-20	0.196797	yes	75649148	76053957	174	rs76525389	0
5	F2R	1e-20	0.161667	yes	75961867	76081595	52	rs34592828	0
5	MEF2C	7.96e-11	0.0545566	yes	87966165	88229024	79	rs114694170	2.44e-173
5	RNF145	1.64e-06	0.0285138	yes	158534418	158684834	56	rs6556405	6.81e-125
5	UBLCP1	1.27e-08	0.0238141	no	158640088	158763048	39	rs11135056	4.12e-59
6	MICB	6.7e-13	0.224661	no	31415854	31528901	283	rs2524280	4.63e-125
6	MCCD1	4.16e-15	0.2173	no	31446738	31548008	207	rs34492353	4.12e-63
6	BAT1	1.92e-14	0.217528	no	31447995	31560225	220	rs34492353	4.12e-63
6	ATP6V1G2	1e-20	0.220069	yes	31462239	31564627	166	rs34492353	4.12e-63
6	NFKBIL1	1e-20	0.22033	no	31465371	31576606	172	rs34492353	4.12e-63
6	LTA	1e-20	0.218224	no	31490092	31592098	127	rs34492353	4.12e-63
6	TNF	1e-20	0.218224	no	31493349	31596112	125	rs34492353	4.12e-63
6	LTB	1e-20	0.21938	no	31498335	31600202	122	rs34492353	4.12e-63
6	LST1	1e-20	0.219411	no	31503970	31606686	128	rs34492353	4.12e-63
6	NCR3	1e-20	0.219412	no	31506671	31610762	130	rs34492353	4.12e-63
6	HLA-DOB	2.48e-06	0.0965582	no	32730539	32834825	247	rs57912571	1.89e-30
7	FLJ36031	1e-20	0.0814425	no	106249148	106351591	41	rs342210	0
9	DOCK8	9.18e-13	0.0813873	yes	223047	515254	204	rs7870898	1.34e-105
9	GFI1B	9.33e-11	0.0304753	yes	135804097	135917082	71	rs73554552	1.82e-101
9	GTF3C5	5.41e-13	0.0375287	no	135856061	135983890	58	rs73554552	1.82e-101
9	CEL	7.21e-08	0.0179349	no	135887364	135997248	43	rs199722368	9.01e-44
10	NRBF2	1e-20	0.131498	no	64843006	64964786	51	rs10822143	0
10	JMJD1C	1e-20	0.234334	yes	64876987	65275722	169	rs10822143	0
10	REEP3	1e-20	0.0846268	no	65231122	65431972	76	rs2893923	0
12	CBX5	1e-20	0.029025	no	54574729	54723915	27	rs11559982	0
12	HNRNPA1	4.31e-13	0.0197111	no	54624487	54729030	13	rs11559982	0
12	NFE2	1e-20	0.0186218	yes	54635895	54739544	13	rs11559982	0
12	COPZ1	1.43e-12	0.0180754	yes	54668910	54795633	19	rs11559982	0
12	TMEM120B	1e-20	0.271666	yes	122100779	122263705	56	rs2720031	0
12	RHOF	4.69e-10	0.26187	yes	122165659	122281594	35	rs2720031	0
12	HPD	1e-20	0.238028	no	122227432	122346769	25	rs77408535	0
12	PSMD9	4.4e-12	0.119105	no	122276645	122405771	42	rs6486781	0
12	WDR66	4.61e-14	0.12524	yes	122306479	122491832	53	rs6486781	0
12	BCL7A	8.22e-08	0.0106515	no	122409860	122549950	25	rs12827036	0
12	MORN3	3.9e-07	0.0180456	no	122039292	122157560	30	rs2458404	1.11e-189
12	ORAI1	1.89e-09	0.0179904	no	122014454	122129946	25	rs12322922	2.07e-139
12	FBXL10	3.26e-07	0.0223247	no	121816898	122068889	46	rs28637676	5.68e-137
12	SMUG1	1.75e-06	0.014538	no	54525251	54632757	37	rs7296239	8.71e-71
13	LAMP1	1.64e-13	0.0115736	no	113901468	114027741	38	rs7317764	8.05e-70
13	GRTP1	8.59e-10	0.0132275	yes	113928504	114068463	58	rs7317764	8.05e-70
14	FBXO34	1.22e-08	0.032139	no	55688078	55870329	46	rs78962984	1.62e-73
14	KIAA0831	9.28e-10	0.0324717	no	55783109	55928576	45	rs78962984	1.62e-73
14	ACTN1	6.42e-11	0.0428911	yes	69290839	69496083	114	rs10135626	6.45e-69
17	TAOK1	4.58e-14	0.0659678	yes	27667942	27921502	68	rs9904904	0
17	TP53I13	1.49e-06	0.0098377	no	27845738	27950175	27	rs7209300	0
17	ANKRD13B	1.57e-06	0.0120516	no	27870526	27991779	30	rs1060636	0
18	CD226	1e-20	0.0512826	yes	67480192	67674232	95	rs1788100	7.39e-249
18	RTTN	2.52e-13	0.0375485	yes	67621040	67922962	86	rs17082031	2.91e-46
19	SH2D3A	1.52e-06	0.0134719	no	6702172	6817480	65	rs332425	3.98e-14
20	TH1L	2e-10	0.0160175	no	57506310	57620188	42	rs6070696	1.53e-129
20	CTSZ	3.77e-12	0.0191423	yes	57520239	57632285	43	rs6070696	1.53e-129
20	TUBB1	5.23e-12	0.0172586	yes	57544308	57651709	35	rs6070696	1.53e-129
20	ATP5E	1.75e-12	0.0172463	no	57553732	57657422	32	rs6070696	1.53e-129
20	SLMO2	1.73e-12	0.0172144	no	57558199	57667901	32	rs6070696	1.53e-129
