## Supplementary Table 23 for "Estimation of Non-null SNP Effect Size Distributions Enables the Detection of Enriched Genes Underlying Complex Traits"

### Sheet: Sheet1
Table S23. Significant genes for PLC in the UK Biobank analysis using gene-𝜀-EN.
Here, we analyze 14322 genes (using UCSC gene boundaries without buffer) from 349414 individuals of European-ancestry. Significance was determined by using a Bonferroni-corrected p-value threshold (in our analyses, P = 0.05/14322 autosomal genes = 3.49E-6). The columns of this table provide the following information: (1) chromosome position; (2) gene name; (3) gene-𝜀-EN gene p-value; (4) gene-spe…
CHR	GENE	P-value	h^2	GWAS-CATALOG	START	STOP	# SNP	Top SNP	Top SNP P-value	RSS Post. Prob.
1	C1orf150	1e-20	0.0251329	no	247712450	247739848	21	rs74227709	3.06e-150	1
1	LDLRAP1	3.07e-06	0.00482337	yes	25870075	25895377	11	rs12096438	2.01e-16	1
2	MPV17	1e-20	0.00139377	no	27532359	27545969	2	rs76898938	7.49e-05	1.4e-05
3	ARHGEF3	1e-20	0.103132	yes	56761445	57113336	155	rs1354034	0	1
3	CLCN2	4.03e-07	0.00498304	no	184064339	184079391	11	rs3749223	4.92e-33	0.000718
3	PSMD2	1.42e-09	0.00739607	no	184017021	184026840	7	rs116149916	2.71e-27	1
5	IQGAP2	2.09e-09	0.0460021	yes	75699148	76003957	137	rs34592828	2.24e-141	1
5	MEF2C	3.51e-09	0.0305386	yes	88016165	88179024	53	rs145243487	8.53e-82	0.001911
6	MYB	7.29e-10	0.00879953	yes	135502452	135540311	11	rs7744765	1.97e-69	NA
6	HBS1L	4.37e-07	0.0162466	yes	135281520	135376022	23	rs147856847	3.56e-65	NA
6	LY6G6F	1.25e-08	0.00762123	no	31674683	31678372	5	rs11575846	3.41e-19	NA
6	BAT1	1e-20	0.0581614	no	31497995	31510225	17	rs2516473	2.68e-16	NA
6	CREBL1	2.96e-06	0.00352026	no	32083044	32096017	6	rs204890	1.22e-14	NA
7	STAG3	1.55e-11	0.00649955	no	99775537	99812010	14	rs11762932	1.64e-18	0.001343
7	TRIP6	2.97e-06	0.00121164	no	100464949	100471076	3	rs117539658	1.06e-05	6e-05
7	ACTL6B	1e-20	0.00114803	no	100240727	100254050	2	rs62482245	0.00180776	4e-05
9	GFI1B	2.61e-12	0.00857852	yes	135854097	135867082	10	rs73554552	1.1e-46	0.000114
9	MED22	1e-20	0.0033064	no	136207754	136214972	3	rs117119759	3.76e-10	3e-06
10	NRBF2	2.95e-09	0.00640507	no	64893006	64914786	8	rs10761720	4.34e-23	0.000219
11	DPAGT1	1e-20	0.00140865	no	118967212	118972785	2	rs116658831	1.54e-41	4e-06
11	DNAJC4	1e-20	0.00106457	yes	63997752	64001753	2	rs61761261	0.00391852	3.3e-05
12	ACAD10	9.35e-08	0.00636797	yes	112123901	112194901	11	rs4766897	2.38e-172	0.000327
12	CBX5	5.06e-10	0.00575265	no	54624729	54673915	7	rs79880068	1.3e-52	9.5e-05
12	LOC57228	3.07e-07	0.00257837	no	51639132	51664202	4	rs77526173	1.93e-11	7.3e-05
12	ALKBH2	1.87e-06	0.0019334	no	109525995	109531245	3	rs77282593	3.53e-07	6.5e-05
13	POU4F1	1e-20	0.00024262	no	79173229	79177695	2	rs118127482	0.0348759	7e-06
14	ACTN1	9.09e-09	0.00946511	yes	69340839	69446083	62	rs11620922	2.41e-18	8e-06
14	DLK1	6.94e-07	0.00109424	yes	101193252	101201459	3	rs72635174	2.61e-07	0.000183
15	MAP1A	1.1e-09	0.00295041	yes	43809805	43823818	5	rs55707100	6.63e-43	0.000367
15	LDHAL6B	1e-20	0.00026397	no	59499041	59500709	2	rs61438122	0.0122139	9e-06
16	APOB48R	1e-20	0.00136488	no	28505992	28510282	4	rs151233	1.01e-65	0.003439
16	PRSS36	1e-20	0.0002559	no	31150247	31161415	3	rs1549299	0.0119121	3e-06
16	SLC7A6OS	1e-20	0.00024779	no	68334519	68344848	3	rs11548855	0.0267965	0.000147
16	CTRB1	1e-20	0.00024163	no	75252883	75258822	2	rs532996720	0.0937349	1.1e-05
17	SLFN14	9.13e-08	0.00437952	yes	33875143	33885110	9	rs79007502	3.23e-51	2.1e-05
17	GIT1	1.56e-06	0.00196677	no	27900486	27916610	5	rs894606	8e-32	9e-06
18	CABLES1	2.85e-11	0.00721983	yes	20715726	20840434	35	rs11082304	6.6e-111	2.2e-05
19	RAB8A	4.87e-07	0.00212107	no	16222489	16244445	9	rs3786571	1.11e-30	0.000725
19	TPM4	7.81e-08	0.00268015	yes	16187324	16213408	9	rs17708984	2.02e-20	2.6e-05
19	PVR	3.15e-06	0.00156294	no	45147225	45166850	7	rs10426401	4.03e-16	0.000544
19	KEAP1	1.22e-09	0.00236207	no	10596795	10614054	6	rs45524632	2.2e-13	5.2e-05
19	CALR	1e-20	0.00122214	no	13049422	13055303	2	rs537663050	1.3e-10	1.6e-05
19	PDCD5	1e-20	0.00023554	no	33072103	33078329	3	rs888767	2.59e-07	1.5e-05
19	CEACAM19	1e-20	0.00022879	no	45174723	45187627	2	rs2965157	0.00017522	5.2e-05
19	LYL1	1e-20	0.00023272	no	13209846	13213681	3	rs12151248	0.00068028	0.000141
19	COMP	1e-20	0.00021931	no	18893582	18902114	2	rs61739916	0.00401474	0.000416
20	TUBB1	1e-20	0.0053822	yes	57594308	57601709	2	rs6070696	1.08e-57	6e-06
22	POLR3H	1e-20	0.00024269	no	41921805	41940466	2	rs62236521	0.00015281	2e-06

### Sheet: Sheet2
Here, we analyze 17680 genes (using UCSC gene boundaries with 50kb buffer) from 349414 individuals of European-ancestry. Significance was determined by using a Bonferroni-corrected p-value threshold (in our analyses, P = 0.05/17680 autosomal genes = 2.83E-6). The columns of this table provide the following information: (1) chromosome position; (2) gene name; (3) gene-ε-EN gene p-value; (4) gene-s…
CHR	GENE	P-value	h^2	GWAS-CATALOG	START	STOP	# SNP	Top SNP	Top SNP P-value
1	OR2C3	1.19839e-11	0.0285397	no	247643433	247747141	64	rs74227709	3.05996e-150
1	C1orf150	2.35292e-09	0.0305605	no	247662450	247789848	88	rs74227709	3.05996e-150
1	OR2G2	2.39121e-08	0.0282164	no	247701661	247802615	78	rs74227709	3.05996e-150
1	OR2G3	1.10042e-06	0.0255141	no	247718887	247819817	85	rs74227709	3.05996e-150
3	PSMD2	3.83536e-09	0.0182477	no	183967021	184076840	54	rs3749223	4.91796e-33
3	EIF4G1	6.26027e-11	0.0220072	no	183982355	184103146	62	rs6141	3.88111e-123
3	FAM131A	3.0243e-12	0.0217506	no	184008257	184114063	56	rs6141	3.88111e-123
3	CLCN2	1.57584e-11	0.0223289	no	184014339	184129391	73	rs6141	3.88111e-123
3	POLR2H	7.65947e-08	0.0150663	yes	184031193	184136363	70	rs6141	3.88111e-123
3	THPO	5.58401e-08	0.0150714	yes	184039772	184145932	68	rs6141	3.88111e-123
3	D	1.04992e-07	0.0148696	yes	184047860	184157617	69	rs6141	3.88111e-123
3	ARHGEF3	1e-20	0.105088	yes	56711445	57163336	196	rs1354034	0
5	IQGAP2	1.66169e-09	0.0509658	yes	75649148	76053957	174	rs34592828	2.23623e-141
5	F2R	7.42739e-14	0.0413278	yes	75961867	76081595	52	rs34592828	2.23623e-141
5	MEF2C	3.33067e-16	0.0740572	yes	87966165	88229024	79	rs114694170	2.42387e-160
6	ATP6V1G2	3.5042e-07	0.0662244	no	31462239	31564627	166	rs17200691	2.61056e-21
6	NFKBIL1	3.00717e-07	0.0661847	no	31465371	31576606	172	rs17200691	2.61056e-21
6	LTA	1.57408e-10	0.0659477	no	31490092	31592098	127	rs3130060	1.44498e-22
6	TNF	1.28122e-10	0.0659477	yes	31493349	31596112	125	rs3130060	1.44498e-22
6	LTB	3.54237e-11	0.0659477	yes	31498335	31600202	122	rs3130060	1.44498e-22
6	LST1	3.84909e-11	0.0659695	no	31503970	31606686	128	rs3130060	1.44498e-22
6	NCR3	3.66683e-11	0.0659695	no	31506671	31610762	130	rs3130060	1.44498e-22
6	ALDH8A1	1.04083e-08	0.0209059	no	135188527	135321244	32	rs147856847	3.55784e-65
6	SYNGAP1	1.09124e-12	0.0420781	no	33337846	33471466	53	rs35144104	3.8895e-133
6	ZBTB9	2.41474e-14	0.0365977	no	33372355	33475320	42	rs35144104	3.8895e-133
6	BAK1	3.15858e-14	0.0451809	yes	33490322	33598070	59	rs210134	5.57234e-275
6	FLJ43752	8.5737e-12	0.0370384	no	33503882	33611115	62	rs210134	5.57234e-275
6	HBS1L	4.32154e-13	0.0484115	yes	135231520	135426022	49	rs9373124	0
7	LMOD2	8.60477e-07	0.00812664	yes	123245860	123354147	36	rs76600712	1.30939e-34
7	FLJ36031	6.5935e-12	0.0153974	no	106249148	106351591	41	rs342242	3.00574e-195
8	ZFPM2	3.31414e-08	0.0197128	yes	106281146	106866767	202	rs6993770	1.57224e-122
9	AK3	1.69514e-10	0.0258229	yes	4661157	4791227	60	rs385893	0
9	RCL1	6.50176e-11	0.0371131	yes	4742833	4911064	75	rs385893	0
10	NRBF2	1.43235e-12	0.0366553	no	64843006	64964786	51	rs10733789	4.18025e-141
12	CBX5	1.46972e-10	0.0157917	no	54574729	54723915	27	rs11559982	5.13772e-104
12	HNRNPA1	7.42371e-11	0.0105435	yes	54624487	54729030	13	rs11559982	5.13772e-104
12	NFE2	2.32855e-08	0.00890336	no	54635895	54739544	13	rs11559982	5.13772e-104
14	ACTN1	1.18956e-07	0.0133238	yes	69290839	69496083	114	rs10135626	2.2595e-27
14	DLK1	4.49265e-07	0.0108458	yes	101143252	101251459	67	rs1555405	1.97006e-60
15	HISPPD2A	3.39311e-08	0.00295042	no	43775659	43927091	13	rs55707100	6.63203e-43
15	CKMT1A	1.96143e-10	0.0031123	no	43935083	44041420	12	rs139974673	2.0141e-43
15	ELL3	1.38361e-06	0.00314143	no	44014797	44119502	17	rs139974673	2.0141e-43
18	CABLES1	1.27346e-11	0.00857795	yes	20665726	20890434	51	rs11082304	6.60079e-111
19	TPM4	1.72512e-07	0.00552328	yes	16137324	16263408	45	rs3786571	1.10728e-30
19	RAB8A	3.7606e-07	0.00549319	no	16172489	16294445	47	rs3786571	1.10728e-30
20	CTSZ	2.2e-06	0.010087	no	57520239	57632285	43	rs6070696	1.07697e-57
20	TUBB1	9.60095e-07	0.0096688	yes	57544308	57651709	35	rs6070696	1.07697e-57
20	ATP5E	8.37617e-07	0.00930772	no	57553732	57657422	32	rs6070696	1.07697e-57
20	SLMO2	7.08572e-07	0.0093679	no	57558199	57667901	32	rs6070696	1.07697e-57
