## Supplementary Table 24 for "Estimation of Non-null SNP Effect Size Distributions Enables the Detection of Enriched Genes Underlying Complex Traits"

### Sheet: Sheet1
Table S24. Significant genes for WHR in the UK Biobank analysis using gene-𝜀-EN.
Here, we analyze 14322 genes (using UCSC gene boundaries without buffer) from 349414 individuals of European-ancestry. Significance was determined by using a Bonferroni-corrected p-value threshold (in our analyses, P = 0.05/14322 autosomal genes = 3.49E-6). The columns of this table provide the following information: (1) chromosome position; (2) gene name; (3) gene-𝜀-EN gene p-value; (4) gene-spe…
CHR	GENE	P-value	h^2	GWAS-CATALOG	START	STOP	# SNP	Top SNP	Top SNP P-value	RSS Post. Prob.
1	FAM54B	1e-20	0.00024773	no	26146396	26159433	2	rs3767876	0.00026825	0.000691
1	NOL9	1e-20	0.00033944	no	6585207	6614581	4	rs12742808	0.00621102	2.3e-05
1	S100A7A	1e-20	0.00021997	no	153388999	153395701	2	rs3006412	0.100556	1.1e-05
6	TFAP2B	3.92e-07	0.00360047	no	50786438	50815326	10	rs62405438	9.71e-34	1
6	MAD2L1BP	1.08e-06	0.00200299	no	43597278	43608688	3	rs35679149	3.67e-07	0.768199
9	ATP6V1G1	1.79e-06	0.00079297	no	117349993	117361152	3	rs60546393	0.00013606	0.001986
9	CERCAM	1e-20	0.0003403	no	131182758	131199630	4	rs117694866	0.0601783	1.1e-05
9	SET	1e-20	0.00023443	yes	131445933	131458675	2	rs74327448	0.348955	4e-06
11	MLL	8.14e-08	0.00242702	no	118307204	118395936	9	rs9332817	7.48e-10	0.941681
12	DAZAP2	1e-20	0.00025508	no	51632625	51637567	3	rs79218506	0.00010116	0.007601
12	MYL6	1e-20	0.00023379	no	56552099	56555366	3	rs12810816	0.077657	4e-06
16	TRIM72	1e-20	0.00023372	no	31225414	31236510	2	rs2288005	4.12e-10	1.1e-05
16	NME4	1e-20	0.00023153	no	447191	450754	2	rs763151	0.00010667	4.2e-05
16	THOC6	1e-20	0.00022838	no	3074092	3077751	2	rs116159486	0.0138858	3.4e-05
17	WDR68	1.05e-07	0.00109832	no	61627821	61671641	4	rs6504165	1.32e-13	0.985481
17	ZNF18	3.07e-06	0.00095808	no	11880761	11900689	3	rs117755721	3.94e-05	0.010217
17	DUS1L	1e-20	0.00023748	no	80015750	80023680	3	rs11542331	0.00013382	2.7e-05
17	SENP3	1e-20	0.00022561	no	7465318	7475287	3	rs35596387	0.0396991	2.4e-05
19	ZC3H4	1.75e-08	0.00450538	no	47567446	47617009	14	rs3810291	1.79e-19	0.022109
19	PTOV1	2.85e-06	0.00140039	no	50354415	50363999	6	rs200876443	1.28e-05	0.02264
22	PLXNB2	1e-20	0.00023791	no	50713407	50733209	7	rs79966207	3.55e-05	0.001304
22	HORMAD2	1e-20	0.00026937	no	30476452	30573062	10	rs12167317	0.0005938	0.000273
22	DMC1	1.7e-08	0.00037878	no	38914953	38966189	5	rs11570381	0.00084711	0.000197
22	SLC25A18	1e-20	0.00022561	no	18043182	18073647	4	rs73159581	0.00091451	0.000189
22	SBF1	1e-20	0.00022981	no	50885234	50913454	5	rs55996881	0.0046189	5.3e-05

### Sheet: Sheet2
Here, we analyze 17680 genes (using UCSC gene boundaries with 50kb buffer) from 349414 individuals of European-ancestry. Significance was determined by using a Bonferroni-corrected p-value threshold (in our analyses, P = 0.05/17680 autosomal genes = 2.83E-6). The columns of this table provide the following information: (1) chromosome position; (2) gene name; (3) gene-ε-EN gene p-value; (4) gene-s…
CHR	GENE	P-value	h^2	GWAS-CATALOG	START	STOP	# SNP	Top SNP	Top SNP P-value
11	TTC36	1.209e-06	0.00229063	no	118348209	118451740	12	rs9332817	7.47532e-10
11	TMEM25	1.209e-06	0.00229063	no	118351923	118456550	12	rs9332817	7.47532e-10
16	LOC440350-4	1e-20	0.00093776	no	28720024	28833129	2	rs74974765	2.90092e-07
16	DOC2A	7.31256e-08	0.00357336	no	29966834	30072401	16	rs3814880	2.5877e-23
16	FLJ25404	9.89621e-07	0.00335804	no	29984654	30086023	15	rs3814880	2.5877e-23
16	TAOK2	5.36813e-07	0.00284827	no	29935221	30053581	12	rs8054556	8.74166e-24
16	HIRIP3	1.04339e-06	0.00284827	no	29954315	30057387	13	rs8054556	8.74166e-24
16	CCDC95	6.02854e-08	0.00357336	no	29957530	30067112	15	rs8054556	8.74166e-24
17	KCNJ12	7.28193e-10	0.00373581	yes	21229698	21373179	29	rs4986041	4.01209e-16
19	ZC3H4	1.07341e-06	0.00493853	no	47517446	47667009	31	rs3810291	1.78732e-19
22	NCF4	1e-20	0.000333999	no	37207029	37324059	25	rs2067068	0.0126022
22	GGT1	1e-20	0.000287158	no	24929717	25074972	9	rs1008550	0.00374051
22	LGALS2	1e-20	0.000278847	no	37916252	38026024	15	rs117361049	0.0035685
22	GGA1	1e-20	0.000299735	no	37954502	38079571	17	rs117361049	0.0035685
22	NPTXR	1e-20	0.000295881	no	39164456	39290017	18	rs2013837	0.002388
22	CBX6	1e-20	0.00029087	no	39210247	39318258	17	rs2013837	0.002388
22	DMC1	2.13523e-06	0.000447527	no	38864953	39016189	12	rs11570381	0.000847105
22	RASD2	1e-20	0.000403992	no	35887351	36000045	18	rs713968	0.000692181
22	FAM116B	1e-20	0.000381915	no	50700391	50807438	15	rs34655450	1.87407e-06
